# Chemical screen of Arabidopsis zygote and proteomics in tobacco BY-2 cells identify general plant cell division inhibitors

**DOI:** 10.1101/2022.04.28.489799

**Authors:** Yusuke Kimata, Moé Yamada, Takashi Murata, Keiko Kuwata, Ayato Sato, Takamasa Suzuki, Daisuke Kurihara, Mitsuyasu Hasebe, Tetsuya Higashiyama, Minako Ueda

**Author notes:** **Corresponding author:** Minako Ueda. **Author Contributions:** Y.K., A.S., D.K., T.H., and M.U. designed the research; Y.K., M.Y., T.M., K.K., T.S., D.K., M.H., and M.U. performed the research; Y.K., K.K., T.S., and M.U. analyzed the data; and Y.K., M.Y., T.M., D.K., and M.U. wrote the manuscript.

## Abstract

Cell division is essential for growth and development and involves events such as spindle assembly, chromosome separation, and cell plate formation. In plants, the tools used to control these events at the desired time are still poor because the genetic approach is ineffective owing to a high redundancy and lethality, as well as harmful side effects. Accordingly, we screened cell division-affecting compounds, with a focus on *Arabidopsis thaliana* zygotes, which individually develop in maternal ovules; the cell division was reliably traceable without time-lapse observations. We then identified the target events of the identified compounds using tobacco BY-2 cells for live-cell imaging and proteomics. As a result, we isolated two compounds, PD-180970 and PP2. PD-180970 disrupts microtubule (MT) organization and, thus, nuclear separation, presumably by inhibiting MT-associated proteins (MAP70). PP2 affected class II Kinesin-12 localization at the phragmoplast emerging site and impaired cytokinesis. Moreover, neither chemical caused irreversible damage to viability but they were effective in multiple plant species such as cucumber (*Cucumis sativus*) and moss (*Physcomitrium patens*). We propose that the combination of chemical screening based on Arabidopsis zygotes and target event specification focusing on tobacco BY-2 cells can be used to effectively identify novel tools and transiently control specific cell division events that are conserved in diverse plant species.
