## Supplementary material for "Chemical screen of Arabidopsis zygote and proteomics in tobacco BY-2 cells identify general plant cell division inhibitors": Dataset

### Sheet: Dataset S1
Dataset S1 Candidates of phosphorylation target of PD-180970.
Reference ID	Identified proteins in N. tabacum	Genbank ID	Identity (%)	Peptide number (1st)		Peptide number (2nd)		Ratio (effective/ineffective)
				Ineffective	Effective	Ineffective	Effective	1st	2nd
NtBYT030050.000	exosome complex component RRP45A-like (Nt-RRP45A-like)	XP_016492014.1	94	15	0	11	0	0	0
NtBYT027029.000	microtubule-associated protein 70-2-like (Nt-MAP70-like)	XP_016475052.1	99	14	0	10	0	0	0
NtBYT028162.000	pre-mRNA-processing protein 40A-like isoform X1	XP_016476247.1	100	12	1	13	1	0.0833333	0.0769231
NtBYT023785.000	proline-rich receptor-like protein kinase PERK8 isoform X1	XP_016500774.1	100	10	2	10	3	0.2	0.3
NtBYT023802.001	protein GLC8-like isoform X2	XP_016505351.1	96	10	2	10	2	0.2	0.2
NtBYT028307.000	patellin-3-like	XP_016480922.1	92	15	3	10	4	0.2	0.4
NtBYT029784.004	epidermal growth factor receptor substrate 15-like	XP_016457705.1	98	12	4	14	1	0.333333	0.0714286
NtBYT024629.001	uncharacterized protein LOC107808660 isoform X1	XP_016488689.1	100	11	5	10	4	0.454545	0.4
NtBYT029051.000	uncharacterized protein LOC107768943	XP_016443605.1	99	17	6	19	6	0.352941	0.315789
NtBYT027526.000	uncharacterized protein LOC107823766	XP_016505957.1	99	27	7	26	8	0.259259	0.307692
NtBYT031064.000	protein decapping 5-like isoform X2	XP_016436616.1	99	20	8	18	7	0.4	0.388889
NtBYT028193.000	translation initiation factor eIF-2B subunit beta-like	XP_016432534.1	100	21	9	18	8	0.428571	0.444444
NtBYT025877.000	ubiquitin-40S ribosomal protein S27a-like	XP_016494494.1	99	66	13	30	9	0.19697	0.3
NtBYT016568.000	probable 26S proteasome non-ATPase regulatory subunit 3	XP_016441825.1	100	29	14	33	13	0.482759	0.393939
Top candidates obtained from phosphoproteomics of BY-GTRC cells, which were synchronized at the M phase in the presence of the effective reagent (PD-180970) and ineffective control (PD-173955-Analog1). The peptide number shows the count of identified phosphopeptides in the 1st and 2nd experiments. The ratio shows the value of the peptide number of PD-180970 divided by that of the PD-173955-Analog…

### Sheet: Dataset S2
Dataset S2 Candidates of phosphorylation target of PP2.
Reference ID	Identified proteins in N. tabacum	Genbank ID	Identity (%)	Peptide number (1st)		Peptide number (2nd)		Peptide number (3rd)		Ratio (effective/ineffective)
				Ineffective	Effective	Ineffective	Effective	Ineffective	Effective	1st	2nd	3rd
NtBYT031197.001	kinesin-like protein (Nt-KIN12A)	NP_001312269.1	99	192	112	195	43	205	50	0.583333	0.220513	0.243902
NtBYT030350.000	coatomer subunit alpha-1-like	XP_016450783.1	97	40	9	14	0	22	3	0.225	0	0.136364
NtBYT024875.000	MLO-like protein 1	XP_016496806.1	98	45	6	13	0	20	0	0.133333	0	0
NtBYT031214.005	filament-like 6 isoform X3	XP_016453171.1	94	69	29	25	8	58	23	0.42029	0.32	0.396552
NtBYT031309.025	ethylene-insensitive protein 2-like	XP_016435198.1	99	39	12	22	3	41	14	0.307692	0.136364	0.341463
NtBYT029461.000	protein NBR1 homolog	XP_016511161.1	100	38	12	20	3	33	14	0.315789	0.15	0.424242
NtBYT029531.000	binding partner of ACD11 1-like	XP_016432276.1	99	67	29	47	21	51	28	0.432836	0.446809	0.54902
NtBYT015892.000	SUPPRESSOR OF GENE SILENCING 3-like isoform X3	XP_016509675.1	97	44	21	52	21	39	22	0.477273	0.403846	0.564103
NtBYT030925.000	MODIFIER OF SNC1 1-like	XP_016457205.1	99	42	19	24	11	29	16	0.452381	0.458333	0.551724
NtBYT020753.002	putative G3BP-like protein isoform X2	XP_016450024.1	99	28	15	42	10	25	8	0.535714	0.238095	0.32
NtBYT018387.000	ubiquitin fusion degradation protein 1 homolog isoform X3	XP_016449372.1	99	65	0	22	0	62	38	0	0	0.612903
NtBYT029207.001	dol-P-Man:Man(6)GlcNAc(2)-PP-Dol alpha-1,2-mannosyltransferase	XP_016437319.1	98	31	10	42	20	25	17	0.322581	0.47619	0.68
Top candidates obtained from the phosphoproteomics of BY-GTRC cells, which were synchronized at the M phase in the presence of the effective reagent (PP2) and the ineffective control (PP3). The peptide number shows the count of identified phosphopeptides in the 1st, 2nd, and 3rd experiments. The ratio shows the value of the PP2 peptide number divided by that of PP3 for each experiment. This table…
